# Reference genome of the bicolored carpenter ant, *Camponotus vicinus*

**DOI:** 10.1101/2023.06.26.546281

**Authors:** Philip S. Ward, Elizabeth I. Cash, Kailey Ferger, Merly Escalona, Ruta Sahasrabudhe, Courtney Miller, Erin Toffelmier, Colin Fairbairn, William Seligmann, H. Bradley Shaffer, Neil D. Tsutsui

## Abstract

Carpenter ants in the genus Camponotus are large, conspicuous ants that are abundant and ecologically influential in many terrestrial ecosystems. The bicolored carpenter ant, C. vicinus Mayr, is distributed across a wide range of elevations and latitudes in western North America, where it is a prominent scavenger and predator. Here, we present a high-quality genome assembly of C. vicinus from a sample collected in Sonoma County, CA, near the type locality of the species. This genome assembly consists of 38 scaffolds spanning 302.74 Mb, with contig N50 of 15.9Mb, scaffold N50 of 19.9 Mb, and BUSCO completeness of 99.2%. This genome sequence will be a valuable resource for exploring the evolutionary ecology of C. vicinus and carpenter ants generally. It also provides an important tool for clarifying cryptic diversity within the C. vicinus species complex, a genetically diverse set of populations, some of which are quite localized and of conservation interest.
