## Supplemental Table 1 for "Reference genome of the bicolored carpenter ant, *Camponotus vicinus*"

### Sheet: Formicidae metrics
Species	Assembly name	GenBank	Size (Mb)	Contig no.	LN_contig	Contig N50 (bp)	LN_contig_N50	Scaffold no.	LN_scaffold	Scaffold N50 (bp)	LN_scaffold_N50	BUSCO (%)	BUSCO source	CEGMA (%)	Coverage (x)	MtDNA (bp)	Blochmannia (bp)	Category	Sequencing	Assembler(s)	BioProject	Reference
Acromyrmex charruanus	ASM1760754v1	GCA_017607545.1	296.5	22560	10.0239	34925	10.461	6883	8.83681	1865358	14.439	91.4	Hymenoptera	-	35	-	NA	other-short	Complete Genomics	SOAPdenovo	PRJNA605929	Schrader et al. 2021
Acromyrmex echinatior	Aech_3.9	GCA_000204515.1	295.9	16583	9.71613	80630	11.2976	4339	8.3754	1110580	13.9204	99.3	Hymenoptera	-	107	-	NA	other-short	Illumina HiSeq 2000	SOAPdenovo	PRJNA62733	Nygaard et al. 2011
Acromyrmex echinatior	ASM2471352v1	GCA_024713525.1	313.9	600	6.39693	5131751	15.451	433	6.07074	5923001	15.5944	-	-	-	56	-		other-long	PacBio Sequel	Canu	PRJNA767561	Qiu et al. 2022
Acromyrmex heyeri	ASM1760756v1	GCA_017607565.1	295.6	58646	10.9793	10811	9.28832	11183	9.32215	1522519	14.2359	94.9	Hymenoptera	-	27	-	NA	other-short	Complete Genomics	SOAPdenovo	PRJNA605929	Schrader et al. 2021
Acromyrmex insinuator	ASM1760745v1	GCA_017607455.1	294.7	15208	9.62958	39949	10.5954	890	6.79122	1153669	13.9585	97.3	Hymenoptera	-	30	-	NA	other-short	Complete Genomics	SOAPdenovo	PRJNA605929	Schrader et al. 2021
Anoplolepis gracilipes	UNIL_AgrR_1.0	GCA_028658765.1	234.5	1293	7.16472	9745293	16.0923	1291	7.16317	9745293	16.0923	-	-	-	340	-	NA	other-long	Oxford Nanopore MinION; Illumina NovaSeq	Flye	PRJNA873057	Darras et al. unpublished
Anoplolepis gracilipes	UNIL_AgrW_1.0	GCA_028668095.1	235.4	19955	9.90124	129994	11.7752	19254	9.86547	173104	12.0616	-	-	-	215	-	NA	other-long	Oxford Nanopore MinION; Illumina NovaSeq	Flye	PRJNA873059	Darras et al. unpublished
Aphaenogaster ashmeadi	AZXXQ	GCA_003063805.1	310.3	31444	10.356	21672	9.98378	5089	8.53484	336807	12.7273	-	-	-	32	-	NA	other-short	Illumina Hi-Seq 2500	ALLPATHS-LG	PRJNA385595	Lau et al. 2019
Aphaenogaster floridana	AZXXR	GCA_003063835.1	382.9	37287	10.5264	23448	10.0625	6427	8.76826	439114	12.9925	-	-	-	28	-	NA	other-short	Illumina Hi-Seq 2500	ALLPATHS-LG	PRJNA385595	Lau et al. 2019
Aphaenogaster fulva	AZXXP	GCA_003063765.1	346.1	39914	10.5945	15753	9.66479	7032	8.85823	255328	12.4503	-	-	-	22	-	NA	other-short	Illumina Hi-Seq 2500	ALLPATHS-LG	PRJNA385595	Lau et al. 2019
Aphaenogaster miamiana	AZXXO	GCA_003063725.1	342.6	35725	10.4836	20738	9.93972	6922	8.84246	351517	12.77	-	-	-	24	-	NA	other-short	Illumina Hi-Seq 2500	ALLPATHS-LG	PRJNA385595	Lau et al. 2019
Aphaenogaster picea	AZXXN	GCA_003063865.1	386	43235	10.6744	15430	9.64407	6810	8.82615	322984	12.6854	-	-	-	31	-	NA	other-short	Illumina Hi-Seq 2500	ALLPATHS-LG	PRJNA385595	Lau et al. 2019
Aphaenogaster rudis	AJDMW	GCA_003063815.1	395.4	41469	10.6327	15622	9.65644	7404	8.90978	300103	12.6119	-	-	-	25	-	NA	other-short	Illumina Hi-Seq 2500	ALLPATHS-LG	PRJNA385595	Lau et al. 2019
Aphaenogaster rudis	AZXXM	GCA_003063745.1	429.7	41980	10.6449	18941	9.84908	7665	8.94442	269776	12.5053	-	-	-	25	-	NA	other-short	Illumina Hi-Seq 2500	ALLPATHS-LG	PRJNA385595	Lau et al. 2019
Atta cephalotes	Attacep1.0	GCA_000143395.3	326.8	42395	10.6548	14303	9.56822	14794	9.60198	5068861	15.4386	95.3	Hymenoptera	-	18	18815	NA	other-short	454 Titanium	454 GS De novo	PRJNA48091	Suen et al. 2011
Atta colombica	Acol1.0	GCA_001594045.1	291.3	32977	10.4036	15290	9.63495	1550	7.34601	2037154	14.5271	99.4	Hymenoptera	-	129	-	NA	other-short	Illumina HiSeq	SOAPdenovo	PRJNA292624	Nygaard et al. 2016
Atta texana	UT_Atex_0.2	GCA_004480015.1	286.9	75050	11.2259	6806	8.82556	48129	10.7816	10773	9.2848	-	-	-	150	-	NA	other-short	Illumina HiSeq	ABySS	PRJNA450218	Smith et al. 2019
Camponotus floridanus (1.0)	CamFlo_1.0	GCA_000147175.1	232.7	32174	10.3789	19487	9.8775	10791	9.28647	451320	13.0199	-	-	-	100	-	-	Cflo-2010	Illumina	SOAPdenovo	PRJNA50201	Bonasio et al. 2010
Camponotus floridanus (7.5)	Cflo_v7.5	GCA_003227725.1	284	984	6.89163	1278439	14.0612	657	6.48768	1585631	14.2765	99.3	Hymenoptera	-	53	-	-	Cflo-2016	PacBio	Canu	PRJNA445978	Shields et al. 2018
Camponotus pennsylvanicus (1.0, hap1)	C.penn_1.0_hap1	GCA_023638675.1	306.4	1610	7.38399	565603	13.2456	-	-	-	-	97	Hymenoptera	-	60	16536	791499	Cpenn	Oxford Nanopore MinION	Flye	PRJNA820489	Faulk 2023
Camponotus pennsylvanicus (1.0, hap2)	C.penn_1.0_hap2	GCA_023638705.1	305.9	1609	7.38337	564320	13.2434	-	-	-	-	97	Hymenoptera	-	60	16536	791499	Cpenn	Oxford Nanopore MinION	Flye	PRJNA820489	Faulk 2023
Camponotus vicinus	iyCamVici1.0	GCA_025532165.1	302.7	62	4.12713	15929498	16.5837	38	3.63759	19974744	16.81	99.2	Arthropoda	-	46.8	16542	780225	Cvic	PacBio Sequel II; Illumina NovaSeq; Dovetail OmniC	HiFiasm; SALSA; Rapid curation	PRJNA808334	This study
Cardiocondyla obscurior	Cobs2.1	GCA_019399895.1	193.1	189	5.24175	5730056	15.5612	127	4.84419	6290588	15.6546	98.3	Arthropoda	-	30	-	NA	other-long	Oxford Nanopore MinION; Illumina; 454	Canu	PRJNA680013	Errbii et al. 2021
Cataglyphis hispanica (Chis1)	ULB_Chis1_1.0	GCA_021464435.1	206.4	455	6.1203	7954289	15.8892	453	6.11589	7954289	15.8892	96.8	Hymenoptera	-	150	-	NA	other-long	Illumina HiSeq; Oxford Nanopore MinION	Flye; instaGRAAL; BCFtools	PRJNA792953	Darras et al. 2022
Cataglyphis hispanica (Chis2)	ULB_Chis2_1.0	GCA_021464445.1	208.7	625	6.43775	8320210	15.9342	625	6.43775	8320210	15.9342	96.1	Hymenoptera	-	156	-	NA	other-long	Illumina HiSeq; Oxford Nanopore MinION	Flye; instaGRAAL; BCFtools	PRJNA792957	Darras et al. 2022
Cataglyphis hispanica (his1)	ASM419527v1	GCA_004195275.1	198.9	39312	10.5793	11959	9.38924	34983	10.4626	13064	9.47762	79	Hymenoptera	-	40	-	NA	other-short	Illumina HiSeq	SPAdes	PRJNA521233	Darras et al. 2019
Cataglyphis niger (male)	Cnig_gn1	GCA_004329405.1	296	166643	12.0236	15276	9.63404	163186	12.0026	17950	9.79535	68	Arthropoda	-	174	-	NA	other-short	Illumina HiSeq	SPAdes	PRJNA494690	Yahav and Privman 2019
Crematogaster levior	Clev_1.0	GCA_901521435.1	326.2	2230	7.70976	255727	12.4519	1523	7.32844	383244	12.8564	98	Hymenoptera	-	110	-	NA	other-long	Illumina HiSeq; PacBio; Oxford Nanopore MinION	SPAdes; Ra	PRJEB32544	Hartke et al. 2019
Cyphomyrmex costatus	Ccosl1.0	GCA_001594065.1	300.3	26005	10.166	74312	11.216	15379	9.64076	1159032	13.9631	98.7	Hymenoptera	-	92	-	NA	other-short	Illumina HiSeq	SOAPdenovo	PRJNA292630	Nygaard et al. 2016
Dinoponera quadriceps	ASM131382v1	GCA_001313825.1	259.7	35235	10.4698	29911	10.306	14123	9.55556	1361239	14.1239	98.4	Hymenoptera	-	100	-	NA	other-short	Illumina HiSeq	SOAPdenovo	PRJNA253275	Patalano et al. 2015
Eciton burchellii	Ebur_v1.0	GCA_020341155.1	192.5	2207	7.69939	220958	12.3057	449	6.10702	2464435	14.7175	97.1	Hymenoptera	-	250	-	NA	other-short	Illumina HiSeq; Illumina MiSeq	All-paths LG	PRJNA632625	McKenzie at al. 2021
Formica aquilonia x Formica polyctena	Faqxpol	GCA_907163055.1	272	4687	8.45255	1163114	13.9666	28	3.3322	8490488	15.9545	98.5	Hymenoptera	-	60	-	NA	other-long	PacBio; Illumina Novaseq	wtdbg2-10k	PRJEB41943	Nouhaud et al. 2022
Formica exsecta	ASM365146v1	GCA_003651465.1	277.6	31404	10.3547	24299	10.0982	14521	9.58335	997654	13.8132	97.6	Hymenoptera	-	80	-	NA	other-short	Illumina HiSeq	SOAPdenovo	PRJNA393850	Dhaygude et al. 2019
Formica selysi	ASM985913v1	GCA_009859135.1	290.5	539	6.28972	5698920	15.5558	498	6.2106	7915200	15.8843	-	-	-	100	16752	NA	other-long	PacBio	Canu	PRJNA557079	Brelsford et al. 2019
Harpegnathos saltator (8.6)	Hsal_v8.6	GCA_003227715.2	334.2	1082	6.98657	911506	13.7229	850	6.74524	1078644	13.8912	-	-	-	70	-	NA	other-long	PacBio	Canu	PRJNA445978	Shields et al. 2018
Harpegnathos saltator (1.0)	HarSal_1.0	GCA_000147195.1	294.5	26840	10.1976	38321	10.5538	8893	9.09302	601965	13.308	-	-	-	100	-	NA	other-short	Illumina	SOAPdenovo	PRJNA50203	Bonasio et al. 2010
Lasius niger	ASM104565v1	GCA_001045655.1	236.2	36827	10.514	17048	9.74379	36804	10.5134	17057	9.74432	-	-	98.8	19	-	NA	other-short	Illumina HiSeq	SPAdes	PRJNA269328	Konorov et al. 2017
Linepithema humile	Lhum_UMD_V04	GCA_000217595.1	219.5	18227	9.81066	35858	10.4873	3030	8.01632	1402257	14.1536	-	-	99	30	12516	NA	other-short	454; Illumina	CABOG	PRJNA45799	Smith C.D. et al. 2011
Monomorium pharaonis	ASM1337386v2	GCA_013373865.2	325.5	1172	7.06647	1861574	14.4369	725	6.58617	29663535	17.2054	98.4	Hymenoptera	-	96	-	NA	other-long	PacBio Sequel	Canu	PRJNA634441	Gao et al. 2020
Monomorium pharaonis (2.0)	M.pharaonis_V2.0	GCA_000980195.3	258	23133	10.049	21806	9.98994	12136	9.40393	75377	11.2303	-	-	97	40	-	NA	other-short	Illumina HiSeq 2000	Celera Assembler	PRJDB3164	Mikheyev and Linksvayer 2015
Monomorium pharaonis	ASM326058v2	GCA_003260585.2	259	23323	10.0572	21277	9.96538	9622	9.17181	15645999	16.5657	98.3	Hymenoptera	-	40	-	NA	other-short	Illumina HiSeq; 10x; Hi-C	Celera Assembler	PRJNA474713	Warner et al. unpublished
Monomorium pharaonis	Mp_gnA	GCA_003575265.1	262.5	102076	11.5335	5266	8.56903	93579	11.4466	5718	8.65137	-	-	-	30	-	NA	other-short	Illumina HiSeq	SOAPdenovo	PRJNA475324	Privman et al. 2018
Nylanderia fulva	TAMU_Nfulva_1.1	GCA_005281655.2	369.9	3773	8.23563	320712	12.6783	2842	7.95226	449386	13.0156	-	-	-	150	-	NA	other-long	Illumina MiSeq; Illumina TruSeq Synthetic Long-Read; Oxford Nanopore MinION; PacBio Sequel	Canu; SSPACE	PRJNA517949	Vargo et al. unpublished
Nylanderia fulva	USDA_Nfulva_1.0	GCA_024268025.1	375.2	3823	8.24879	316761	12.6659	2255	7.72091	15670585	16.5673	94.51	Eukaryota	-	78	-	NA	other-long	PacBio Sequel	HiRise	PRJNA796544	Allen et al. 2023
Odontomachus brunneus	Obru_v1	GCA_010583005.1	393	55290	10.9203	22002	9.99889	960	6.86693	1760082	14.3809	98.9	Hymenoptera	-	40	-	NA	other-short	Illumina HiSeq	SOAPdenovo	PRJNA432980	Suarez et al. unpublished
Ooceraea biroi	Obir_v5.4	GCA_003672135.1	223.9	535	6.28227	3735272	15.1333	139	4.93447	16888278	16.6421	98.6	Hymenoptera	-	100	-	NA	other-long	PacBio; Oxford Nanopore; Illumina NextSeq	Canu; Quickmerge; Lachesis	PRJNA420369	McKenzie and Kronauer 2018
Ooceraea biroi	CerBir1.0	GCA_000611835.1	212.8	16782	9.72806	34211	10.4403	4579	8.42924	1350650	14.1161	-	-	99.6	123	-	NA	other-short	Illumina HiSeq; 454	SOAPdenovo	PRJNA230364	Oxley et al. 2014
Pogonomyrmex barbatus	Pbar_UMD_V03	GCA_000187915.1	235.6	33562	10.4211	11605	9.35919	4645	8.44355	819605	13.6166	96.4	Hymenoptera	98.8	11	11,554 (71%)	NA	other-short	454	CABOG	PRJNA45797	Smith C.R. et al. 2011
Pogonomyrmex californicus	Pcal.v2	GCA_024349325.1	252.3	375	5.92693	6282204	15.6532	199	5.2933	10361117	16.1536	98.5	not reported	-	30	-	NA	other-long	Oxford Nanopore MinION; 10X Chromium; Illumina	Canu; wtdbg2	PRJNA682388	Errbii et al. bioRxiv
Pogonomyrmex californicus	WWU_Pcal_1.0	GCA_017141365.1	241.1	14236	9.56353	36058	10.4929	6782	8.82203	208871	12.2495	95.8	Hymenoptera	-	75	-	NA	other-short	10x Genomics	Supernova	PRJNA622899	Bohn et al. 2021
Pseudoatta argentina	ASM1760752v1	GCA_017607525.1	280.2	29977	10.3082	18031	9.79985	2998	8.0057	3483283	15.0635	97.1	Hymenoptera	-	31	-	NA	other-short	Complete Genomics	SOAPdenovo	PRJNA605929	Schrader et al. 2021
Pseudomyrmex concolor	ASM1483958v1	GCA_014839585.1	196.8	28868	10.2705	14566	9.58645	28854	10.27	14583	9.58761	-	-	-	81	-	NA	other-short	Illumina	IDBA	PRJNA268384	Rubin and Moreau 2016
Pseudomyrmex cubaensis	ASM1482568v1	GCA_014825685.1	204.6	24832	10.1199	33812	10.4286	24805	10.1188	34001	10.4341	-	-	-	61	-	NA	other-short	Illumina	IDBA	PRJNA268384	Rubin and Moreau 2016
Pseudomyrmex dendroicus	ASM1482564v1	GCA_014825645.1	206.6	27887	10.2359	19353	9.8706	27828	10.2338	19467	9.87648	-	-	-	82	-	NA	other-short	Illumina	IDBA	PRJNA268384	Rubin and Moreau 2016
Pseudomyrmex elongatus	ASM1482560v1	GCA_014825605.1	244.1	37394	10.5293	24312	10.0987	37228	10.5248	24676	10.1136	-	-	-	91	-	NA	other-short	Illumina	IDBA	PRJNA268384	Rubin and Moreau 2016
Pseudomyrmex flavicornis	ASM1482547v1	GCA_014825475.1	198.5	19647	9.88568	35663	10.4819	19545	9.88047	36022	10.4919	-	-	-	66	-	NA	other-short	Illumina	IDBA	PRJNA268384	Rubin and Moreau 2016
Pseudomyrmex gracilis	ASM200609v1	GCA_002006095.1	282.8	22172	10.0066	38830	10.5669	6556	8.78814	317681	12.6688	98.4	Hymenoptera	99.6	89	-	NA	other-short	Illumina HiSeq	AllPaths	PRJNA268384	Rubin and Moreau 2016
Pseudomyrmex pallidus	ASM1482545v1	GCA_014825455.1	200.4	28313	10.2511	22233	10.0093	28260	10.2492	22314	10.013	-	-	-	77	-	NA	other-short	Illumina	IDBA	PRJNA268384	Rubin and Moreau 2016
Pseudomyrmex sp. PSW-54	ASM1482549v1	GCA_014825495.1	194.5	21891	9.99383	26790	10.1958	21833	9.99118	26881	10.1992	-	-	-	82	-	NA	other-short	Illumina	IDBA	PRJNA268384	Rubin and Moreau 2016
Solenopsis fugax	Sf_gnA	GCA_003595255.1	335.3	87253	11.3766	13777	9.53076	81632	11.31	14463	9.57935	-	-	-	30	-	NA	other-short	Illumina HiSeq	SOAPdenovo	PRJNA475320	Privman et al. 2018
Solenopsis invicta	UNIL_Sinv_3.0	GCA_016802725.1	378.1	317	5.7589	9421447	16.0585	219	5.38907	26227205	17.0823	99.1	Hymenoptera	-	245	-	NA	other-long	PacBio RSII; Oxford Nanopore MinION	Flye; Bionano Solve; Salsa; Allmaps	PRJNA691522	Helleu et al. 2022
Solenopsis invicta	Si_gnH	GCA_000188075.2	399	87015	11.3738	21162	9.95996	66903	11.111	621039	13.3391	98.9	Hymenoptera	99.2	150	15549	NA	other-short	454; Illumina HiSeq	SOAPdenovo; Newbler	PRJNA49629	Wurm et al. 2011
Solenopsis invicta	ASM929996v1	GCA_009299965.1	349.3	3155	8.05674	278331	12.5366	2235	7.712	11613644	16.2677	-	-	-	48	-	NA	other-long	PacBio RSII	FALCON	PRJNA545027	Fontana et al. 2019
Solenopsis invicta	ASM929997v1	GCA_009299975.1	384.5	2104	7.6516	874937	13.6819	1708	7.44308	16736736	16.6331	-	-	-	59	-	NA	other-long	PacBio RSII	FALCON	PRJNA545027	Fontana et al. 2019
Solenopsis invicta	Solenopsis_invicta_SB1.0	GCA_009650705.1	409.7	1904	7.55171	945877	13.7599	1691	7.43308	13114153	16.3892	-	-	-	106.3	-	NA	other-long	PacBio RSII	Canu	PRJNA421367	Yan et al. 2020
Solenopsis invicta	ASM1036769v1	GCA_010367695.1	414	1887	7.54274	1041028	13.8557	1691	7.43308	13111170	16.389	-	-	-	100	-	NA	other-long	PacBio RSII	Canu	PRJNA421367	Yan et al. 2020
Solenopsis invicta	QMUL_Sinv_Sequel2	GCA_018691235.1	384.9	1822	7.50769	695799	13.4528	932	6.83733	24811684	17.0268	98.8	Insecta	-	45	-	NA	other-long	PacBio Sequel	Canu	PRJNA609320	Priyam et al. 2021 bioRxiv
Temnothorax curvispinosus	ASM307098v1	GCA_003070985.1	303.5	26921	10.2007	38942	10.5698	18692	9.83585	223562	12.3174	94.4	Hymenoptera	-	41	-	NA	other-short	10x genomics	Supernova	PRJNA449537	Warner et al. unpublished
Temnothorax longispinosus	tlon_1.0	GCA_004794745.1	260.7	22624	10.0268	30134	10.3134	3987	8.29079	514432	13.1508	92.3	not reported	-	85	-	NA	other-short	Illumina HiSeq	AllPaths LG	PRJNA449506	Kaur et al. 2019
Tetramorium alpestre	UI_Talp.v1.0	GCA_021460005.1	245.7	11714	9.36854	73924	11.2108	2227	7.70841	1129762	13.9375	99.6	Arthropoda	-	95	-	NA	other-short	Illumina HiSeq	AllPaths	PRJNA532334	Cicconardi et al. 2020
Tetramorium bicarinatum	Tetramorium_bicarinatum_1.0	GCA_928718305.1	258	654	6.48311	2682183	14.8021	288	5.66296	22406985	16.9249	-	-	-	39	-	NA	other-long	Oxford Nanopore MinION	not reported	PRJEB47619	Bonnafe unpublished
Tetramorium bicarinatum	Tbic.v1.0	GCA_011636605.1	229.2	20655	9.93571	28450	10.2559	19788	9.89283	30150	10.3139	98.2	Arthropoda	-	150	-	NA	other-short	Illumina	SPAdes	PRJNA533535	Cicconardi et al. 2020
Tetramorium immigrans	Timm.v1.0	GCA_011636585.1	227.1	20471	9.92676	29160	10.2806	18306	9.81498	31925	10.3711	98.8	Arthropoda	-	150	-	NA	other-short	Illumina	SPAdes	PRJNA533534	Cicconardi et al. 2020
Tetramorium parvispinum	Tpar.v1.0	GCA_011638315.1	229.6	30317	10.3195	16795	9.72884	28196	10.2469	17848	9.78965	97.2	Arthropoda	-	80	-	NA	other-short	Illumina	SPAdes	PRJNA533537	Cicconardi et al. 2020
Tetramorium simillimum	Tsim.v1.0	GCA_011636635.1	232.2	27322	10.2154	20247	9.91576	23892	10.0813	23571	10.0678	98.6	Arthropoda	-	60	-	NA	other-short	Illumina	SPAdes	PRJNA533536	Cicconardi et al. 2020
Trachymyrmex cornetzi	Tcor1.1	GCA_001594075.2	369.1	60415	11.009	29398	10.2887	19612	9.8839	760749	13.5421	98.7	Hymenoptera	-	109	-	NA	other-short	Illumina HiSeq	SOAPdenovo	PRJNA292627	Nygaard et al. 2016
Trachymyrmex septentrionalis	Tsep1.0	GCA_001594115.1	291.7	37588	10.5344	14962	9.61327	5836	8.6718	2520094	14.7398	99.2	Hymenoptera	-	102	-	NA	other-short	Illumina HiSeq	SOAPdenovo	PRJNA292625	Nygaard et al. 2016
Trachymyrmex zeteki	Tzet1.0	GCA_001594055.1	268	16065	9.6844	52131	10.8615	4623	8.4388	1333945	14.1037	99.1	Hymenoptera	-	82	-	NA	other-short	Illumina HiSeq	SOAPdenovo	PRJNA292628	Nygaard et al. 2016
Vollenhovia emeryi	V.emery_V1.0	GCA_000949405.1	287.9	23916	10.0823	32417	10.3864	13258	9.49236	1346088	14.1127	99.1	Hymenoptera	-	47	-	NA	other-short	Illumina miSeq; Illumina HiSeq 2000; 454FLX+	Newbler	PRJDB3517	Smith CR et al. 2015
Wasmannia auropunctata	wasmannia.A_1.0	GCA_000956235.1	324.1	103610	11.5484	37912	10.543	77788	11.2617	1175369	13.9771	98.4	Hymenoptera	-	67	-	NA	other-short	Roche 454 GS FLX; Illumina GAII	MSR-CA; CABOG	PRJDB3443	Mikheyev and Okamoto unpublished
